# Pan-tissue Transcriptome Analysis Reveals Sex-dimorphic Human Aging

**DOI:** 10.1101/2023.05.26.542373

**Authors:** Siqi Wang, Danyue Dong, Xin Li, Zefeng Wang

## Abstract

Complex diseases often exhibit sex-dimorphism in morbidity and prognosis, many of which are age-related. However, the underlying mechanisms of sex-dimorphic aging remain foggy, with limited studies across multiple tissues. We systematically analyzed ∼17,000 transcriptomes from 35 human tissues to quantitatively evaluate the individual and combined contributions of sex and age to transcriptomic variations. We discovered extensive sex-dimorphisms during aging with distinct patterns of change in gene expression and alternative splicing (AS). Intriguingly, the male-biased age-associated AS events have a stronger association with Alzheimer’s disease, and the female-biased events are often regulated by several sex-biased splicing factors that may be controlled by estrogen receptors. Breakpoint analysis showed that sex-dimorphic aging rates are significantly associated with decline of sex hormones, with males having a larger and earlier transcriptome change. Collectively, this study uncovered an essential role of sex during aging at the molecular and multi-tissue levels, providing insight into sex-dimorphic regulatory patterns.
