## Supplementary tables for "Pan-tissue Transcriptome Analysis Reveals Sex-dimorphic Human Aging": TableS1_GTEx_v8_sample_sizes.xlsx

### Sheet: GE
Table S1. Summary for sample sizes of each group in multiple tissues.
	Total	Female	Male	Young	Old	Female_Young	Female_Old	Male_Young	Male_Old
Adipose-Subcutaneous	663	218	445	120	221	38	72	82	149
Adipose-Visceral(Omentum)	541	170	371	96	169	32	50	64	119
AdrenalGland	258	101	157	48	76	16	36	32	40
Artery-Aorta	432	153	279	83	131	31	48	52	83
Artery-Coronary	240	94	146	33	77	14	34	19	43
Artery-Tibial	663	209	454	130	198	38	62	92	136
Brain_DECISION	461	130	331	28	240	8	69	20	171
Brain_HORMONE	529	148	381	30	276	11	80	19	196
Brain_MEMORY	1028	267	761	59	523	20	133	39	390
Brain_MOVEMENT	612	182	430	39	305	12	94	27	211
Breast-MammaryTissue	457	166	291	94	146	33	45	61	101
Cells-Culturedfibroblasts	504	174	330	89	148	31	50	58	98
Cells-EBV-transformedlymphocytes	174	62	112	33	46	8	21	25	25
Colon-Sigmoid	373	133	240	81	127	28	44	53	83
Colon-Transverse	406	147	259	98	100	35	37	63	63
Esophagus-GastroesophagealJunction	375	124	251	72	97	20	38	52	59
Esophagus-Mucosa	549	189	360	115	153	35	59	80	94
Esophagus-Muscularis	510	174	336	117	131	37	46	80	85
Heart-AtrialAppendage	429	136	293	38	169	15	53	23	116
Heart-LeftVentricle	428	137	291	55	153	21	49	34	104
Kidney-Cortex	85	19	66	11	36	2	9	9	27
Liver	226	65	161	25	79	6	24	19	55
Lung	573	180	393	80	195	25	68	55	127
MinorSalivaryGland	162	47	115	33	48	9	18	24	30
Muscle-Skeletal	799	258	541	140	269	43	82	97	187
Nerve-Tibial	619	200	419	115	212	34	70	81	142
Pancreas	328	121	207	66	76	18	34	48	42
Pituitary	283	79	204	19	143	6	34	13	109
Skin-NotSunExposed(Suprapubic)	604	193	411	105	214	30	70	75	144
Skin-SunExposed(Lowerleg)	698	233	465	126	240	38	82	88	158
SmallIntestine-TerminalIleum	187	67	120	54	43	20	20	34	23
Spleen	241	87	154	55	51	18	21	37	30
Stomach	359	132	227	89	77	31	33	58	44
Thyroid	653	219	434	107	219	36	69	71	150
WholeBlood	755	254	501	146	253	47	85	99	168

### Sheet: AS
Table S1. Summary for sample sizes of each group in multiple tissues.
	Total	Female	Male	Young	Old	Female_Young	Female_Old	Male_Young	Male_Old
Adipose-Subcutaneous	663	218	445	120	221	38	72	82	149
Adipose-Visceral(Omentum)	541	170	371	96	169	32	50	64	119
AdrenalGland	257	101	156	48	76	16	36	32	40
Artery-Aorta	432	153	279	83	131	31	48	52	83
Artery-Coronary	240	94	146	33	77	14	34	19	43
Artery-Tibial	663	209	454	130	198	38	62	92	136
Brain_DECISION	461	130	331	28	240	8	69	20	171
Brain_HORMONE	529	148	381	30	276	11	80	19	196
Brain_MEMORY	1028	267	761	59	523	20	133	39	390
Brain_MOVEMENT	612	182	430	39	305	12	94	27	211
Breast-MammaryTissue	457	166	291	94	146	33	45	61	101
Cells-Culturedfibroblasts	504	174	330	89	148	31	50	58	98
Cells-EBV-transformedlymphocytes	174	62	112	33	46	8	21	25	25
Colon-Sigmoid	373	133	240	81	127	28	44	53	83
Colon-Transverse	406	147	259	98	100	35	37	63	63
Esophagus-GastroesophagealJunction	375	124	251	72	97	20	38	52	59
Esophagus-Mucosa	549	189	360	115	153	35	59	80	94
Esophagus-Muscularis	510	174	336	117	131	37	46	80	85
Heart-AtrialAppendage	428	136	292	38	169	15	53	23	116
Heart-LeftVentricle	425	135	290	55	151	21	48	34	103
Kidney-Cortex	85	19	66	11	36	2	9	9	27
Liver	225	65	160	25	79	6	24	19	55
Lung	573	180	393	80	195	25	68	55	127
MinorSalivaryGland	162	47	115	33	48	9	18	24	30
Muscle-Skeletal	799	258	541	140	269	43	82	97	187
Nerve-Tibial	619	200	419	115	212	34	70	81	142
Pancreas	328	121	207	66	76	18	34	48	42
Pituitary	283	79	204	19	143	6	34	13	109
Skin-NotSunExposed(Suprapubic)	604	193	411	105	214	30	70	75	144
Skin-SunExposed(Lowerleg)	698	233	465	126	240	38	82	88	158
SmallIntestine-TerminalIleum	187	67	120	54	43	20	20	34	23
Spleen	241	87	154	55	51	18	21	37	30
Stomach	359	132	227	89	77	31	33	58	44
Thyroid	653	219	434	107	219	36	69	71	150
WholeBlood	739	252	487	145	247	46	85	99	162
