## Supplementary tables for "Pan-tissue Transcriptome Analysis Reveals Sex-dimorphic Human Aging": TableS2_pcSVR_sex_age_merge_chromosome.xlsx

### Sheet: GE age
	All genes			Autosomal genes
	pcSVR_age_means	pcSVR_age_sds	pcSVR_age_perm_pvals	pcSVR_age_means	pcSVR_age_sds	pcSVR_age_perm_pvals
Adipose-Subcutaneous	2.03339	0.354089	0.0015	2.02113	0.350339	0.001
Adipose-Visceral(Omentum)	3.77538	0.573087	0	3.7676	0.572605	0
AdrenalGland	1.09644	0.280659	0.1882	1.09294	0.274761	0.1939
Artery-Aorta	2.1181	0.222516	0.0001	2.12134	0.223617	0
Artery-Coronary	1.06648	0.214779	0.1969	1.07264	0.21739	0.1978
Artery-Tibial	2.4533	0.182588	0	2.45255	0.180545	0
Brain_DECISION	2.02474	0.663368	0.0253	2.02244	0.67046	0.0267
Brain_HORMONE	2.64505	0.778204	0.0019	2.62543	0.780044	0.002
Brain_MEMORY	2.87859	0.861325	0.0002	2.8954	0.862966	0.0007
Brain_MOVEMENT	2.81922	0.673118	0.0007	2.82551	0.675559	0.0011
Breast-MammaryTissue	1.35867	0.193836	0.0575	1.35967	0.190858	0.0586
Cells-Culturedfibroblasts	1.34359	0.255651	0.0333	1.34824	0.259326	0.034
Cells-EBV-transformedlymphocytes	1.09264	0.255167	0.1444	1.09017	0.249971	0.1449
Colon-Sigmoid	1.85693	0.440453	0.0066	1.84595	0.440663	0.0085
Colon-Transverse	2.88676	0.525513	0.0002	2.87464	0.515854	0
Esophagus-GastroesophagealJunction	1.74029	0.426964	0.0162	1.73877	0.41999	0.0167
Esophagus-Mucosa	2.2393	0.320082	0.0002	2.23542	0.315102	0.0001
Esophagus-Muscularis	1.57583	0.318517	0.0252	1.57654	0.31724	0.028
Heart-AtrialAppendage	1.83206	0.573579	0.0373	1.8354	0.570036	0.0392
Heart-LeftVentricle	1.49271	0.7043	0.0862	1.49316	0.699537	0.0875
Kidney-Cortex	0.868012	0.385545	0.4325	0.878487	0.401416	0.4232
Liver	0.985703	0.321405	0.3014	0.98262	0.316557	0.3058
Lung	1.89265	0.288327	0.0009	1.88602	0.290524	0.0003
MinorSalivaryGland	1.25636	0.208799	0.0869	1.26037	0.210713	0.0878
Muscle-Skeletal	1.98529	0.447484	0.0071	1.98291	0.442633	0.0081
Nerve-Tibial	2.0111	0.241585	0.0002	2.00854	0.238825	0
Pancreas	0.963396	0.26543	0.251	0.969114	0.273193	0.2465
Pituitary	1.04124	0.249869	0.2906	1.04376	0.251488	0.2822
Skin-NotSunExposed(Suprapubic)	2.33963	0.422159	0.0003	2.3432	0.423713	0
Skin-SunExposed(Lowerleg)	1.83184	0.327893	0.001	1.82454	0.324765	0.0007
SmallIntestine-TerminalIleum	0.981509	0.258209	0.257	0.989937	0.264062	0.2545
Spleen	1.57439	0.500867	0.0328	1.57562	0.496326	0.0357
Stomach	1.0615	0.300857	0.2002	1.0615	0.297979	0.2002
Thyroid	1.70169	0.313301	0.0083	1.70366	0.307823	0.0074
WholeBlood	3.12501	0.481063	0	3.12462	0.489701	0

### Sheet: GE sex
	All genes			Autosomal genes
	pcSVR_sex_means	pcSVR_sex_sds	pcSVR_sex_perm_pvals	pcSVR_sex_means	pcSVR_sex_sds	pcSVR_sex_perm_pvals
Adipose-Subcutaneous	1.46555	0.228406	0.0302	1.39828	0.236119	0.0389
Adipose-Visceral(Omentum)	1.46861	0.460076	0.0553	1.43545	0.469628	0.0606
AdrenalGland	1.09908	0.365069	0.1656	1.07301	0.368173	0.1813
Artery-Aorta	1.25917	0.156803	0.0358	1.18632	0.164173	0.0641
Artery-Coronary	1.05932	0.188042	0.1703	1.02229	0.19264	0.2071
Artery-Tibial	1.35324	0.136822	0.0119	1.26299	0.147925	0.027
Brain_DECISION	0.909573	0.318495	0.3406	0.895816	0.325959	0.3531
Brain_HORMONE	0.888507	0.315031	0.3644	0.87548	0.316638	0.3657
Brain_MEMORY	0.955564	0.367182	0.3117	0.934938	0.370417	0.3252
Brain_MOVEMENT	1.37808	0.497401	0.0942	1.32976	0.493131	0.1084
Breast-MammaryTissue	2.23574	0.205532	0.001	2.21205	0.208742	0.0009
Cells-Culturedfibroblasts	1.22622	0.14387	0.0717	1.12985	0.154938	0.1309
Cells-EBV-transformedlymphocytes	1.08079	0.219338	0.1586	1.03154	0.229522	0.2118
Colon-Sigmoid	1.05052	0.30025	0.2056	0.995801	0.317042	0.2428
Colon-Transverse	0.966153	0.349661	0.2833	0.932472	0.353998	0.2998
Esophagus-GastroesophagealJunction	1.10829	0.232267	0.1782	1.06162	0.241567	0.2077
Esophagus-Mucosa	1.05623	0.173283	0.1821	0.973011	0.190412	0.2661
Esophagus-Muscularis	1.03915	0.229564	0.2188	0.974693	0.243022	0.2727
Heart-AtrialAppendage	1.194	0.515491	0.1685	1.18033	0.526909	0.1766
Heart-LeftVentricle	0.875551	0.331204	0.3656	0.867516	0.337883	0.3732
Kidney-Cortex	0.834584	0.375526	0.4306	0.833575	0.37242	0.4375
Liver	1.16368	0.424433	0.1575	1.13205	0.416135	0.1757
Lung	1.15643	0.220065	0.1017	1.10002	0.229991	0.1416
MinorSalivaryGland	1.11503	0.286264	0.1725	1.07899	0.284716	0.2097
Muscle-Skeletal	1.29319	0.351901	0.1114	1.25451	0.363749	0.1242
Nerve-Tibial	1.32355	0.180678	0.0311	1.22323	0.198941	0.0573
Pancreas	1.3094	0.390702	0.0914	1.26426	0.408633	0.1009
Pituitary	1.16972	0.195729	0.1108	1.1375	0.199111	0.1416
Skin-NotSunExposed(Suprapubic)	1.4418	0.202001	0.0266	1.37403	0.204384	0.0425
Skin-SunExposed(Lowerleg)	1.54155	0.187407	0.0105	1.46267	0.195465	0.0185
SmallIntestine-TerminalIleum	1.06857	0.370414	0.2081	1.06261	0.383281	0.2124
Spleen	1.1728	0.423073	0.1598	1.14755	0.433809	0.171
Stomach	1.02315	0.387908	0.2367	0.983823	0.397048	0.2702
Thyroid	2.2431	0.430984	0.0007	2.18538	0.443302	0.0009
WholeBlood	1.20644	0.333491	0.1242	1.17088	0.33373	0.1433

### Sheet: AS age
	All genes			Autosomal genes
	pcSVR_age_means	pcSVR_age_sds	pcSVR_age_perm_pvals	pcSVR_age_means	pcSVR_age_sds	pcSVR_age_perm_pvals
Adipose-Subcutaneous	1.39786	0.121649	0	1.39512	0.122215	0.0002
Adipose-Visceral(Omentum)	2.09395	0.222138	0	2.09051	0.222082	0
AdrenalGland	1.26611	0.165289	0.0077	1.26351	0.167368	0.0058
Artery-Aorta	1.92998	0.203157	0	1.93319	0.200117	0
Artery-Coronary	1.08104	0.122078	0.061	1.08267	0.124939	0.0567
Artery-Tibial	1.66763	0.13103	0	1.66805	0.129635	0
Brain_DECISION	1.35962	0.163054	0.0039	1.36066	0.163244	0.0024
Brain_HORMONE	1.2288	0.131884	0.0147	1.22745	0.133036	0.0169
Brain_MEMORY	1.43252	0.154685	0.0005	1.43255	0.15447	0.0009
Brain_MOVEMENT	1.12251	0.150361	0.1083	1.12203	0.146683	0.1141
Breast-MammaryTissue	1.36532	0.116913	0.0002	1.36462	0.116707	0.0002
Cells-Culturedfibroblasts	1.18993	0.137379	0.0106	1.19179	0.138235	0.0115
Cells-EBV-transformedlymphocytes	1.14971	0.158741	0.0224	1.15354	0.161251	0.0218
Colon-Sigmoid	1.68781	0.184006	0	1.6856	0.180861	0
Colon-Transverse	1.99276	0.193318	0	1.99825	0.195164	0
Esophagus-GastroesophagealJunction	1.51644	0.202315	0.0001	1.51952	0.200201	0.0002
Esophagus-Mucosa	1.98289	0.209581	0	1.98019	0.206787	0
Esophagus-Muscularis	1.6983	0.186876	0	1.69741	0.187171	0
Heart-AtrialAppendage	1.31142	0.179425	0.008	1.31188	0.17715	0.0088
Heart-LeftVentricle	1.30088	0.176468	0.0096	1.30196	0.177975	0.0105
Kidney-Cortex	0.985759	0.103483	0.3284	0.984183	0.0995206	0.3409
Liver	1.05356	0.149921	0.137	1.04879	0.14772	0.1383
Lung	1.72959	0.213698	0	1.73239	0.212521	0
MinorSalivaryGland	1.25598	0.105897	0.0031	1.25902	0.107146	0.003
Muscle-Skeletal	1.80391	0.139814	0	1.80425	0.141449	0
Nerve-Tibial	1.34001	0.101336	0.0002	1.33868	0.100817	0.0003
Pancreas	1.15628	0.133863	0.0127	1.15649	0.133457	0.0107
Pituitary	1.0066	0.078878	0.3041	1.00568	0.0775306	0.2963
Skin-NotSunExposed(Suprapubic)	1.5644	0.161288	0	1.56463	0.161735	0
Skin-SunExposed(Lowerleg)	1.24827	0.107641	0.0026	1.24831	0.108294	0.0026
SmallIntestine-TerminalIleum	1.05075	0.100358	0.0694	1.05213	0.0993818	0.0665
Spleen	1.08572	0.0940593	0.0209	1.08611	0.0952634	0.0223
Stomach	1.30089	0.135609	0.0007	1.30289	0.134668	0.0017
Thyroid	1.49079	0.143884	0	1.49434	0.146168	0
WholeBlood	2.44246	0.234178	0	2.44031	0.231253	0

### Sheet: AS sex
	All genes			Autosomal genes
	pcSVR_sex_means	pcSVR_sex_sds	pcSVR_sex_perm_pvals	pcSVR_sex_means	pcSVR_sex_sds	pcSVR_sex_perm_pvals
Adipose-Subcutaneous	1.16104	0.0708181	0.0092	1.15941	0.070048	0.0099
Adipose-Visceral(Omentum)	1.10637	0.116211	0.0409	1.10985	0.118918	0.0387
AdrenalGland	1.07922	0.107551	0.0461	1.07834	0.107316	0.049
Artery-Aorta	1.08566	0.0810914	0.0452	1.08556	0.0811809	0.0434
Artery-Coronary	1.09335	0.112823	0.0291	1.09398	0.11442	0.0265
Artery-Tibial	1.08593	0.0749984	0.0342	1.08527	0.0746187	0.0362
Brain_DECISION	1.18824	0.148425	0.0148	1.18963	0.150381	0.0167
Brain_HORMONE	1.12306	0.116069	0.0302	1.12408	0.117367	0.032
Brain_MEMORY	1.33385	0.157048	0.0012	1.32999	0.156291	0.001
Brain_MOVEMENT	1.23598	0.17142	0.0218	1.23954	0.172507	0.0219
Breast-MammaryTissue	1.5447	0.0954816	0	1.54558	0.094276	0
Cells-Culturedfibroblasts	1.04193	0.0777484	0.0877	1.04257	0.0777229	0.0893
Cells-EBV-transformedlymphocytes	1.02021	0.0952746	0.105	1.02062	0.0973478	0.1026
Colon-Sigmoid	1.03116	0.0738584	0.0926	1.03019	0.07395	0.0816
Colon-Transverse	1.03746	0.101182	0.097	1.03542	0.0993934	0.1024
Esophagus-GastroesophagealJunction	1.14761	0.112469	0.026	1.14754	0.112256	0.0229
Esophagus-Mucosa	1.04323	0.0853882	0.0751	1.04367	0.0857978	0.0725
Esophagus-Muscularis	1.17381	0.131764	0.0114	1.17344	0.130014	0.0135
Heart-AtrialAppendage	1.11912	0.113926	0.0386	1.12044	0.115375	0.038
Heart-LeftVentricle	1.19272	0.150644	0.0286	1.19218	0.149047	0.0276
Kidney-Cortex	1.01627	0.0929745	0.2034	1.01401	0.0931416	0.2024
Liver	1.02864	0.096642	0.1276	1.02781	0.0952705	0.1288
Lung	1.09358	0.11225	0.0598	1.09617	0.11489	0.0546
MinorSalivaryGland	1.02678	0.0833904	0.1241	1.02887	0.0829227	0.1182
Muscle-Skeletal	1.22729	0.0808719	0.0045	1.22623	0.0819683	0.0046
Nerve-Tibial	1.08338	0.0900902	0.0403	1.08144	0.0891477	0.0407
Pancreas	1.03309	0.0762478	0.0708	1.03177	0.0739494	0.0739
Pituitary	1.09477	0.0858559	0.0374	1.0944	0.0844158	0.0385
Skin-NotSunExposed(Suprapubic)	1.13841	0.0655948	0.0134	1.13995	0.066697	0.0156
Skin-SunExposed(Lowerleg)	1.11025	0.0737957	0.0232	1.11116	0.0740336	0.0242
SmallIntestine-TerminalIleum	1.07032	0.11181	0.0594	1.07135	0.112014	0.0593
Spleen	1.09225	0.0996414	0.0298	1.09268	0.100002	0.0322
Stomach	1.01021	0.0773804	0.1178	1.01126	0.0771754	0.1179
Thyroid	1.23814	0.111848	0.0038	1.23819	0.113435	0.0037
WholeBlood	1.13877	0.125514	0.0322	1.1386	0.124789	0.0304
